# BPabZIP, a new bZIP protein motif that promotes binding near, and displacement of, nucleosomes

**DOI:** 10.64898/2026.05.20.725981

**Authors:** Desiree Tillo, Victor B. Zhurkin, Aleksey Porollo, Stewart Durell, Hayley K. Hesse, Matthew R. Hass, Phillip J. Dexheimer, Leah C. Kottyan, Matthew T. Weirauch, Charles Vinson

## Abstract

Many transcription factors (TFs) bind only a subset of their canonical binding sites in mammalian cells. To identify differences between bound and unbound sites we examined Zta(N182S), a mutant of the Epstein Barr Virus (EBV)-encoded Zta bZIP protein that binds distinct DNA sequences that are not strongly bound by any known human or viral TF, reducing the effects of selective pressure on endogenous genomic binding sites. We stably expressed Zta(N182S) in human HEK293 cells and monitored protein binding (ChIP-seq) and effects on chromatin accessibility (ATAC-seq). Zta(N182S) binds ~10% of the 14,979 genomic occurrences of the canonical 9-mer ATCACTCAT, creating stronger overall ATAC-seq signal compared to control cells, suggesting nucleosome displacement. Nucleosome occupancy, either predicted or experimentally determined (MNase), indicates that canonical Zta and Zta(N182S) sites are more strongly bound when they are ~60bp from a positioned nucleosome dyad. These data suggest that Zta and Zta(N182S) binding results in nucleosome remodeling, consistent with pioneer-like activity. Examination of amino acids across Zta and human bZIPs identifies four conserved basic amino acids, a proline, and acidic amino acids immediately N-terminal of the basic amino acids of the bZIP domain (PA<u>RR</u>T<u>RK</u>PQQ<u>PE</u>SL<u>EE</u>C<u>D</u>S<u>E</u>L<u>E</u>IKRYKN). We term this new protein motif “BPabZIP” (Basic-Proline-acidic bZIP). Molecular structure predictions for both Zta and human Fos/Jun reveal the basic amino acids interacting with the acidic patch on the nucleosome. The acidic amino acids act as an a-helical extension of the basic region that mimics DNA by interacting with histones H2A and H2B. Taken together, our analyses of this synthetic TF reveal a pioneer-like mechanism that is present in both human and viral bZIP proteins.
