## Supplementary Data Files 1-3 for "BPabZIP, a new bZIP protein motif that promotes binding near, and displacement of, nucleosomes": SupplementaryDataFile3_AF3sequences.xlsx

### Sheet: README
Supplementary Data File3. Sequences used for AlphaFold3 predictions

### Sheet: Figure5
4QLC_3|Chains C[auth A], G[auth E]|Histone H3|Drosophila melanogaster (7227)	ARTKQTARKSTGGKAPRKQLATKAARKSAPATGGVKKPHRYRPGTVALREIRRYQKSTELLIRKLPFQRLVREIAQDFKTDLRFQSSAVMALQEASEAYLVGLFEDTNLCAIHAKRVTIMPKDIQLARRIRGERA
4QLC_4|Chains D[auth B], H[auth F]|Histone H4|Drosophila melanogaster (7227)	TGRGKGGKGLGKGGAKRHRKVLRDNIQGITKPAIRRLARRGGVKRISGLIYEETRGVLKVFLENVIRDAVTYTEHAKRKTVTAMDVVYALKRQGRTLYGFGG
4QLC_5|Chains E[auth C], I[auth G]|Histone H2A|Drosophila melanogaster (7227)	SGRGKGGKVKGKAKSRSNRAGLQFPVGRIHRLLRKGNYAERVGAGAPVYLAAVMEYLAAEVLELAGNAARDNKKTRIIPRHLQLAIRNDEELNKLLSGVTIAQGGVLPNIQAVLLPKKTEKKA
4QLC_6|Chains F[auth D], J[auth H]|Histone H2B|Drosophila melanogaster (7227)	PPKTSGKAAKKAGKAQKNITKTDKKKKRKRKESYAIYIYKVLKQVHPDTGISSKAMSIMNSFVNDIFERIAAEASRLAHYNKRSTITSREIQTAVRLLLPGELAKHAVSEGTKAVTKYTSSK
4QLC_7|Chain K[auth U]|H5|Gallus gallus (9031)	SASHPTYSEMIAAAIRAEKSRGGSSRQSIQKYIKSHYKVGHNADLQIKLSIRRLLAAGVLKQTKGVGASGSFRLAKS
Zta	PARRTRKPQQPESLEECDSELEIKRYKNRVASRKSRAKFKQLLQHYREVAAAKSSENDRLRLLLKQMCPSLDVDSIIPRTPD
H1168_TRE	ACCGATGAGTCATAGGATGTATATATCTGACACGTGCCTGGAGACTAGGGAGTAATCCCCTTGGCGGTTAAAACGCGGGGGACAGCGCGTACGTGCGTTTAAGCGGTGCTAGAGCTGTCTACGACCAATTGAGCGGCCTCGGCACCGGGATTCTCCAGGGCGGCCAGT
H1168_TRE_RC	ACTGGCCGCCCTGGAGAATCCCGGTGCCGAGGCCGCTCAATTGGTCGTAGACAGCTCTAGCACCGCTTAAACGCACGTACGCGCTGTCCCCCGCGTTTTAACCGCCAAGGGGATTACTCCCTAGTCTCCAGGCACGTGTCAGATATATACATCCTATGACTCATCGG

### Sheet: FigureS10
5AV6|Chain A|Histone H3.1|Homo sapiens	KPHRYRPGTVALREIRRYQKSTELLIRKLPFQRLVREIAQDFKTDLRFQSSAVMALQEACEAYLVGLFEDTNLCAIHAKRVTIMPKDIQLARRIRGERA
5AV6|Chain B|Histone H4|Homo sapiens	VLRDNIQGITKPAIRRLARRGGVKRISGLIYEETRGVLKVFLENVIRDAVTYTEHAKRKTVTAMDVVYALKRQGRTLYGFGG
5AV6|Chain C|Histone H2A type 1-B/E|Homo sapiens	KAKTRSSRAGLQFPVGRVHRLLRKGNYSERVGAGAPVYLAAVLEYLTAEILELAGNAARDNKKTRIIPRHLQLAIRNDEELNKLLGRVTIAQGGVLPNIQAVLLPK
5AV6|Chain D|Histone H2B type 1-J|Homo sapiens	RKRSRKESYSIYVYKVLKQVHPDTGISSKAMGIMNSFVNDIFERIAGEASRLAHYNKRSTITSREIQTAVRLLLPGELAKHAVSEGTKAVTKYTSAK
5AV6|Chain E|Histone H3.1|Homo sapiens	KPHRYRPGTVALREIRRYQKSTELLIRKLPFQRLVREIAQDFKTDLRFQSSAVMALQEACEAYLVGLFEDTNLCAIHAKRVTIMPKDIQLARRIRGERA
5AV6|Chain F|Histone H4|Homo sapiens	RHRKVLRDNIQGITKPAIRRLARRGGVKRISGLIYEETRGVLKVFLENVIRDAVTYTEHAKRKTVTAMDVVYALKRQGRTLYGFGG
5AV6|Chain G|Histone H2A type 1-B/E|Homo sapiens	AKTRSSRAGLQFPVGRVHRLLRKGNYSERVGAGAPVYLAAVLEYLTAEILELAGNAARDNKKTRIIPRHLQLAIRNDEELNKLLGRVTIAQGGVLPNIQAVLLPK
5AV6|Chain H|Histone H2B type 1-J|Homo sapiens	RSRKESYSIYVYKVLKQVHPDTGISSKAMGIMNSFVNDIFERIAGEASRLAHYNKRSTITSREIQTAVRLLLPGELAKHAVSEGTKAVTKYTSA
5AV6|Chain I|DNA (147-MER)|Homo sapiens (9606)	ATCAATATCCACCTGCAGATACTACCAAAAGTGTATTTGGAAACTGCTCCATCAAAAGGCATGTTCAGCTGGAATCCAGCTGAACATGCCTTTTGATGGAGCAGTTTCCAAATACACTTTTGGTAGTATCTGCAGGTGGATATTGAT
5AV6|Chain J|DNA (147-MER)|Homo sapiens (9606)	ATCAATATCCACCTGCAGATACTACCAAAAGTGTATTTGGAAACTGCTCCATCAAAAGGCATGTTCAGCTGGATTCCAGCTGAACATGCCTTTTGATGGAGCAGTTTCCAAATACACTTTTGGTAGTATCTGCAGGTGGATATTGAT
Zta|155-174|BPabZIP BPa subdomain	PARRTRKPQQPESLEECDSE

### Sheet: FigureS11
7VZ4_1|Chains A, E|Histone H3.1|Homo sapiens (9606)	GSHMARTKQTARKSTGGKAPRKQLATKAARKSAPATGGVKKPHRYRPGTVALREIRRYQKSTELLIRKLPFQRLVREIAQDFKTDLRFQSSAVMALQEACEAYLVGLFEDTNLCAIHAKRVTIMPKDIQLARRIRGERA
7VZ4_2|Chains B, F|Histone H4|Homo sapiens (9606)	GSHMSGRGKGGKGLGKGGAKRHRKVLRDNIQGITKPAIRRLARRGGVKRISGLIYEETRGVLKVFLENVIRDAVTYTEHAKRKTVTAMDVVYALKRQGRTLYGFGG
7VZ4_3|Chains C, G|Histone H2A type 1-B/E|Homo sapiens (9606)	GSHMSGRGKQGGKARAKAKTRSSRAGLQFPVGRVHRLLRKGNYSERVGAGAPVYLAAVLEYLTAEILELAGNAARDNKKTRIIPRHLQLAIRNDEELNKLLGRVTIAQGGVLPNIQAVLLPKKTESHHKAKGK
7VZ4_4|Chains D, H|Histone H2B type 1-J|Homo sapiens (9606)	GSHMPEPAKSAPAPKKGSKKAVTKAQKKDGKKRKRSRKESYSIYVYKVLKQVHPDTGISSKAMGIMNSFVNDIFERIAGEASRLAHYNKRSTITSREIQTAVRLLLPGELAKHAVSEGTKAVTKYTSAK
Fos	PPPGVRRRPCEQISPEEEERRRVRRERNKLAAAKCRNRRKELTDFLQAETDKLEDEKSGLQREIEELQKQ
Jun	PLSPIDMESQERIKAERKRMRNRIAASKCRKRKLERIARLEEKVKTLKAQNSELASTANMLREQVAQLKQKV
H1168_TRE	ACCGATGAGTCATAGGATGTATATATCTGACACGTGCCTGGAGACTAGGGAGTAATCCCCTTGGCGGTTAAAACGCGGGGGACAGCGCGTACGTGCGTTTAAGCGGTGCTAGAGCTGTCTACGACCAATTGAGCGGCCTCGGCACCGGGATTCTCCAGGGCGGCCAGT		ACCGATGAGTCATAGGATGTATATATCTGACACGTGCCTGGAGACTAGGGAGTAATCCCCTTGGCGGTTAAAACGCGGGGGACAGCGCGTACGTGCGTTTAAGCGGTGCTAGAGCTGTCTACGACCAATTGAGCGGCCTCGGCACCGGGATTCTCCAGGGCGGCCAGT	TRUE
H1168_TRE_RC	ACTGGCCGCCCTGGAGAATCCCGGTGCCGAGGCCGCTCAATTGGTCGTAGACAGCTCTAGCACCGCTTAAACGCACGTACGCGCTGTCCCCCGCGTTTTAACCGCCAAGGGGATTACTCCCTAGTCTCCAGGCACGTGTCAGATATATACATCCTATGACTCATCGG
