## Supplementary Data Files 1-3 for "BPabZIP, a new bZIP protein motif that promotes binding near, and displacement of, nucleosomes": SupplementaryDataFile_1_QC_metrics_and_peak_counts.xlsx

### Sheet: ChIP QC
Sample	Group	Raw Reads	% Aligned	Mapped Filtered Reads	% Duplication	Total Reads (mapped/deduped)	FRIP (MACS2 Raw peaks)	Overlap Optimal # Peaks	Filtered peaks (non-repetitive genome)	Specific peaks (non-repetitive genome)	Common peaks
ZTA-WT_Rep1	ZTA-WT	113363844	70.2	57800235	10.36	51809368	0.110489	129519	83342	10983	4574
ZTA-WT_Rep2		93204105	87.6	65248618	10.46	58424186	0.0874559
ZTA-WT_Rep3		50009510	83.2	32878307	8.73	30009018	0.0592636
ZTA-N182S_Rep1	ZTA-N182S	64293305	77.3	38083180	9.85	34333351	0.0810383	107041	72518	22820
ZTA-N182S_Rep2		111938242	72.7	59981927	11.01	53378665	0.0890333
ZTA-N182S_Rep3		120387439	77.6	71127387	14.33	60933797	0.108188
GFP_Rep1	GFP	114308535	81.6	74245795	22.8276	57297263	--	--	--	--	--
GFP_Rep2		76975542	87.1	54779410	20.3823	43614084	--
GFP_Rep3		83748517	91.6	65738731	23.1279	50534761	--

### Sheet: ATAC QC
Sample	Group	Raw Reads	% Aligned	Mapped Filtered Reads	% Duplication	Total Reads (mapped/deduped)	FRIP (MACS2 Raw peaks)	TSS Enrichment	Overlap Optimal # Peaks
ZTA-WT_Rep1	ZTA-WT	34114553	97.7	28892689	26.19	21039124	0.282974	12.6032	232838
ZTA-WT_Rep2		35485089	97.5	29502108	28.41	20834726	0.218531	9.85978
ZTA-WT_Rep3		62933484	97.7	53318533	27.49	38243648	0.283689	12.2973
ZTA-N182S_Rep1	ZTA-N182S	67603703	97.9	58461558	32.92	38183683	0.397333	14.9464	258379
ZTA-N182S_Rep2		61727926	97.8	52942720	32.71	34704979	0.385622	15.1067
ZTA-N182S_Rep3		84067586	97.8	71375957	31.77	47657623	0.272559	11.387
GFP_Rep1	GFP	27936560	97.8	23591388	21.6826	17765866	0.368785	19.4699	225662
GFP_Rep2		82683148	98	70726603	22.3207	53764395	0.363128	18.2531
GFP_Rep3		47506327	98.1	40194283	15.1193	33412009	0.275333	14.3665
