## Supplementary Data Files 1-3 for "BPabZIP, a new bZIP protein motif that promotes binding near, and displacement of, nucleosomes": SupplementaryDataFile_2_9mer_occurrences_in_peaks.xlsx

### Sheet: TOC
Table of Contents
TRE_9mer.unique
TCACTCA_9mer.unique
TCAGTCA_9mer.unique
TCASTGA_9mer.unique
meZRE2_9mer.ZTA.unique
meZRE2_9mer.N182S.unique
modmeZRE2_9mer.unique

### Sheet: TRE_9mer.unique
TRE (TGA(C/G)TCA) in Zta peaks
sequence	sequence_rc	occurrence	in peak	% in peak
ATGAGTCAT	ATGACTCAT	33754	3384	0.100255
ATGAGTCAG	CTGACTCAT	32602	3038	0.0931845
ATGACTCAG	CTGAGTCAT	37034	3036	0.0819787
CTGACTCAG	CTGAGTCAG	41128	2792	0.0678856
GTGACTCAG	CTGAGTCAC	34514	2294	0.0664658
CTGACTCAC	GTGAGTCAG	28646	2078	0.0725407
ATGAGTCAC	GTGACTCAT	25174	1952	0.0775403
GTGAGTCAT	ATGACTCAC	23260	1838	0.0790198
TTGACTCAT	ATGAGTCAA	30722	1596	0.0519497
ATGACTCAA	TTGAGTCAT	33356	1522	0.045629
GTGACTCAC	GTGAGTCAC	20880	1452	0.0695402
CTGACTCAA	TTGAGTCAG	28710	1208	0.0420759
CTGAGTCAA	TTGACTCAG	29214	1196	0.0409393
TTGAGTCAC	GTGACTCAA	22900	848	0.0370306
GTGAGTCAA	TTGACTCAC	19518	820	0.0420125
TTGAGTCAA	TTGACTCAA	29862	758	0.0253834

### Sheet: TCACTCA_9mer.unique
TCACTCA in Zta(N182S) peaks
sequence	sequence_rc	occurrence	in peak	% in peak
ATGAGTGAT	ATCACTCAT	14979	1711	0.114227
ATGAGTGAC	GTCACTCAT	11243	1316	0.117051
TTCACTCAT	ATGAGTGAA	22953	1138	0.0495796
ATCACTCAC	GTGAGTGAT	11919	880	0.0738317
GTCACTCAC	GTGAGTGAC	11049	826	0.0747579
CTGAGTGAT	ATCACTCAG	15007	808	0.0538415
GTCACTCAG	CTGAGTGAC	14249	723	0.0507404
TTGAGTGAT	ATCACTCAA	14151	696	0.0491838
TTCACTCAC	GTGAGTGAA	16707	592	0.0354342
ATGAGTGAG	CTCACTCAT	17236	587	0.0340566
GTCACTCAA	TTGAGTGAC	11015	490	0.0444848
GTGAGTGAG	CTCACTCAC	18464	485	0.0262673
TTCACTCAG	CTGAGTGAA	19380	465	0.0239938
TTCACTCAA	TTGAGTGAA	19413	407	0.0209653
CTGAGTGAG	CTCACTCAG	18936	376	0.0198564
TTGAGTGAG	CTCACTCAA	13847	224	0.0161768

### Sheet: TCAGTCA_9mer.unique
TCAGTCA in Zta(N182S) peaks
sequence	sequence_rc	occurrence	in peak	% in peak
ATCAGTCAT	ATGACTGAT	16272	662	0.0406834
TTCAGTCAT	ATGACTGAA	23928	467	0.0195169
ATGACTGAC	GTCAGTCAT	11809	443	0.0375138
GTGACTGAT	ATCAGTCAC	12120	378	0.0311881
CTCAGTCAT	ATGACTGAG	17106	331	0.0193499
CTCAGTCAC	GTGACTGAG	15751	331	0.0210145
GTGACTGAA	TTCAGTCAC	16779	317	0.0188927
GTGACTGAC	GTCAGTCAC	9884	309	0.0312626
ATCAGTCAG	CTGACTGAT	12872	293	0.0227626
TTGACTGAT	ATCAGTCAA	13847	277	0.0200043
CTGACTGAC	GTCAGTCAG	10694	244	0.0228165
TTCAGTCAG	CTGACTGAA	16352	242	0.0147994
CTCAGTCAG	CTGACTGAG	14020	240	0.0171184
TTCAGTCAA	TTGACTGAA	19526	189	0.0096794
TTGACTGAG	CTCAGTCAA	12983	164	0.0126319
TTGACTGAC	GTCAGTCAA	9274	160	0.0172525

### Sheet: TCASTGA_9mer.unique
TCA(C/G)TCA in Zta(N182S) peaks
sequence	sequence_rc	occurrence	in peak	% in peak
ATCACTGAT	ATCAGTGAT	36262	2660	0.073355
GTCACTGAT	ATCAGTGAC	26466	1996	0.0754175
TTCAGTGAT	ATCACTGAA	53412	1916	0.0358721
GTCAGTGAT	ATCACTGAC	26412	1912	0.0723913
GTCAGTGAC	GTCACTGAC	22120	1626	0.0735081
ATCAGTGAA	TTCACTGAT	45444	1492	0.0328316
GTCACTGAA	TTCAGTGAC	41836	1468	0.0350894
TTCAGTGAA	TTCACTGAA	68264	1140	0.0166999
CTCAGTGAT	ATCACTGAG	37244	1120	0.030072
GTCAGTGAA	TTCACTGAC	32996	1084	0.0328525
CTCAGTGAC	GTCACTGAG	35426	1050	0.0296392
TTCACTGAG	CTCAGTGAA	47544	814	0.017121
CTCACTGAT	ATCAGTGAG	32090	782	0.024369
CTCAGTGAG	CTCACTGAG	39842	716	0.017971
CTCACTGAC	GTCAGTGAG	29004	686	0.0236519
TTCAGTGAG	CTCACTGAA	45432	668	0.0147033

### Sheet: meZRE2_9mer.ZTA.unique
meZRE2 (TGAGCGA)
sequence	sequence_rc	occurrence	in peak	% in peak
ATCGCTCAT	ATGAGCGAT	1489	437	0.293486
ATGAGCGAG	CTCGCTCAT	2178	553	0.253903
CTGAGCGAT	ATCGCTCAG	1824	425	0.233004
ATCGCTCAC	GTGAGCGAT	1308	292	0.223242
GTCGCTCAT	ATGAGCGAC	1022	203	0.19863
CTCGCTCAC	GTGAGCGAG	2890	545	0.188581
CTGAGCGAG	CTCGCTCAG	3219	557	0.173035
TTCGCTCAT	ATGAGCGAA	1759	270	0.153496
ATCGCTCAA	TTGAGCGAT	1073	151	0.140727
TTCGCTCAG	CTGAGCGAA	1788	235	0.131432
TTCGCTCAC	GTGAGCGAA	1392	181	0.130029
CTCGCTCAA	TTGAGCGAG	1463	180	0.123035
CTGAGCGAC	GTCGCTCAG	1582	180	0.11378
GTCGCTCAC	GTGAGCGAC	1098	120	0.10929
GTCGCTCAA	TTGAGCGAC	811	79	0.0974106
TTCGCTCAA	TTGAGCGAA	1300	91	0.07

### Sheet: meZRE2_9mer.N182S.unique
meZRE2 (TGAGCGA)
sequence	sequence_rc	occurrence	in peak	% in peak
ATCGCTCAT	ATGAGCGAT	1489	561	0.376763
ATGAGCGAG	CTCGCTCAT	2178	556	0.25528
GTCGCTCAT	ATGAGCGAC	1022	253	0.247554
ATCGCTCAC	GTGAGCGAT	1308	306	0.233945
TTCGCTCAT	ATGAGCGAA	1759	389	0.221148
CTGAGCGAT	ATCGCTCAG	1824	308	0.16886
ATCGCTCAA	TTGAGCGAT	1073	180	0.167754
TTCGCTCAC	GTGAGCGAA	1392	196	0.140805
CTCGCTCAC	GTGAGCGAG	2890	393	0.135986
GTCGCTCAC	GTGAGCGAC	1098	128	0.116576
CTCGCTCAA	TTGAGCGAG	1463	144	0.0984279
TTCGCTCAG	CTGAGCGAA	1788	164	0.0917226
GTCGCTCAA	TTGAGCGAC	811	71	0.0875462
CTGAGCGAG	CTCGCTCAG	3219	248	0.0770426
TTCGCTCAA	TTGAGCGAA	1300	95	0.0730769
CTGAGCGAC	GTCGCTCAG	1582	110	0.0695322

### Sheet: modmeZRE2_9mer.unique
modmeZRE2 (TCAGCGAT)
sequence	sequence_rc	occurrence	in peak	% in peak
ATCGCTGAT	ATCAGCGAT	1729	488	0.282244
GTCAGCGAT	ATCGCTGAC	1450	348	0.24
TTCGCTGAT	ATCAGCGAA	1806	329	0.182171
ATCAGCGAC	GTCGCTGAT	1239	211	0.170299
CTCGCTGAT	ATCAGCGAG	2031	336	0.165436
GTCAGCGAG	CTCGCTGAC	2276	293	0.128735
ATCGCTGAA	TTCAGCGAT	2068	263	0.127176
GTCAGCGAA	TTCGCTGAC	1469	185	0.125936
GTCAGCGAC	GTCGCTGAC	1242	152	0.122383
CTCAGCGAT	ATCGCTGAG	2202	247	0.112171
TTCGCTGAA	TTCAGCGAA	2245	166	0.0739421
TTCAGCGAG	CTCGCTGAA	2442	177	0.0724816
GTCGCTGAA	TTCAGCGAC	1727	117	0.0677475
TTCGCTGAG	CTCAGCGAA	2051	133	0.0648464
GTCGCTGAG	CTCAGCGAC	2082	125	0.0600384
CTCAGCGAG	CTCGCTGAG	3209	163	0.0507946
